# RAMEN: Dissecting individual, additive and interactive gene-environment contributions to DNA methylome variability in cord blood

**DOI:** 10.1101/2025.05.08.652964

**Authors:** Erick I. Navarro-Delgado, Darina Czamara, Karlie Edwards, Maggie P. Fu, Sarah M. Merrill, Chaini Konwar, Julie L. MacIsaac, David T.S. Lin, Piush Mandhane, Elinor Simons, Padmaja Subbarao, Theo J. Moraes, Jari Lahti, Gregory E. Miller, Elisabeth B. Binder, Katri Räikkönen, Stuart E. Turvey, Keegan Korthauer, Michael S. Kobor

**Affiliations:** Edwin S. H. Leong Centre for Healthy Aging, Faculty of Medicine, University of British Columbia, Vancouver, BC, Canada; British Columbia Children’s Hospital Research Institute, Vancouver, BC, Canada; Centre for Molecular Medicine and Therapeutics, University of British Columbia, Vancouver, BC, Canada; Max-Planck-Institute of Psychiatry, Department of Genes and Environment, Munich, 80804, Germany; The Warren Alpert Medical School of Brown University; University of Alberta, Edmonton, AB, Canada; UCSI university, Kuala Lumpur, Malaysia; Department of Pediatrics & Child Health, University of Manitoba, Winnipeg, MB, Canada; Translational Medicine Program, The Hospital for Sick Children, Toronto, ON, Canada; Department of Psychology and Logopedics, Faculty of Medicine, University of Helsinki, Helsinki, Finland; Folkhäsan Research Centre, Helsinki, Finland; Department of Psychology and Institute for Policy Research, Northwestern University, Evanston, Illinois; Department of Psychology, Faculty of Medicine, University of Helsinki, Helsinki, 00014, Finland; Department of Obstetrics and Gynecology, Helsinki University Hospital, 00290 HUS; Department of Pediatrics, Faculty of Medicine, University of British Columbia, Vancouver, Canada; Department of Statistics, University of British Columbia, Vancouver, BC, Canada; Department of Medical Genetics, Faculty of Medicine, University of British Columbia, Vancouver, BC, Canada

**Author notes:** Co-corresponding authors; position determined by inverse alphabetical order,. First author (Erick I. Navarro-Delgado).

## Abstract

DNA methylation (DNAme) is the most commonly studied epigenetic mark in human populations. DNAme has gained attention in the Developmental Origins of Health and Disease field due to its gene expression regulation and potential long-term stability. Genetic variation and environmental exposures are amongst the main factors influencing inter-individual DNAme variability. However, the proportion and genomic distribution of their individual, additive and interactive effects on the DNA methylome remains unclear. Here, we introduce RAMEN, a Findable, Accessible, Interoperable, and Reusable (FAIR) framework tailored for DNAme microarrays. Using machine learning and statistical techniques, RAMEN models and dissects gene-environment contributions to genome-wide Variably Methylated Regions (VMRs), while controlling for spurious associations. To comprehensively test the power of RAMEN, we analyzed and characterized VMRs from cord blood samples from two independent cohorts (CHILD and PREDO; overall n=1,662). We identified genetics as a consistent key contributor to DNAme variability, usually in additive and interactive combinations with the environment, with genetic terms explaining the largest proportion of DNAme variance, compared to environmental and interaction terms. Operationalizing RAMEN as an R package to conduct scalable genome-exposome contribution analyses, our results highlighted the importance of genetic variation in sculpting DNAme patterns in early life.
