## Supplementary data 1 for "RAMEN: Dissecting individual, additive and interactive gene-environment contributions to DNA methylome variability in cord blood"

### Sheet: Sheet1
variable	mean	standard deviation	min	median	max	Type	dimension	Collection timepoint	Description
PSscore	12.387	5.71049	0	12.5	28.5	Numeric	Parental psychosocial	18 and 36th week of pregnancy	Perceived Stress Scale. Score ranges from 0 to 40.
CES_Dscore	8.71817	6.1647	0	7	40	Numeric	Parental psychosocial	18 and 36th week of pregnancy	Center for Epidemiological Studies – Depression. Score ranges from 0 to 60, with higher scores indicating more depressive symptoms
average_csr	-0.0598637	0.596668	-0.837285	-0.172785	2.94415	Numeric	Parental psychosocial	18th week of pregnancy	Chronic Stress Response - standardized average stress across different dimensions (general stress, work, unemployement, etc.)
das_10_score	38.8913	3.44497	17	39	48	Numeric	Parental psychosocial	18th week of pregnancy	Dyadic Adjustment Scale - distress in traditional couples. Ranges from 0 to 50. Higher scores indicate a more positive dyadic adjustment and a lower level of couple distress
isel_12_score	43.4049	4.76773	20	45	48	Numeric	Parental psychosocial	18th week of pregnancy	Perception of social support. Ranges from 0 to 48.
rle_score	1.05579	1.27984	0	1	8.5	Numeric	Parental psychosocial	18th week of pregnancy	Negative event checklist based on Turner et al.’s inventory in 1995. Score ranges from 0 to 32
mom_ed18wk	2.88984	0.812261	1	3	4	Categorical	Parental psychosocial	18th week of pregnancy	Maternal education encoded as: 1 (secondary graduation or less), 2 (some post-secondary), 3 (post-secondary graduation), 4 (higher than post-secondary).
dad_ed18wk	2.74392	0.883761	1	3	4	Categorical	Parental psychosocial	18th week of pregnancy	Paternal education encoded as: 1 (secondary graduation or less), 2 (some post-secondary), 3 (post-secondary graduation), 4 (higher than post-secondary).
income18wk	2.64664	0.96924	1	3	4	Categorical	Parental psychosocial	18th week of pregnancy	Household income. Levels: 1 ($0-$49,999), 2 ($50,000 - $99,999), 3 ($100,000 – $149,999), 4 ($150,000+).
ses_composite	-0.00858937	1.36352	-3.60065	0.289487	2.47611	Numeric	Parental psychosocial	18th week of pregnancy	Composed SES. First component of a Principal Component Analysis (PCA) using singular value decomposition of mom_ed18wk, dad_ed18wk and income18wk
alcohol_g	0.207142	1.38044	0	0.0201277	29.5977	Numeric	Maternal nutrition	18th week of pregnancy	Derived from the analysis of the Food Frequency Questionnaire.
betaine_mg	197.043	88.671	25.0402	181.511	602.585	Numeric	Maternal nutrition	18th week of pregnancy	Derived from the analysis of the Food Frequency Questionnaire.
caffeine_mg	64.4796	72.9079	0	40.4993	692.455	Numeric	Maternal nutrition	18th week of pregnancy	Derived from the analysis of the Food Frequency Questionnaire.
choline_mg	378.234	142.41	110.157	353.582	1405.45	Numeric	Maternal nutrition	18th week of pregnancy	Derived from the analysis of the Food Frequency Questionnaire.
natural_folate_mcg	300.819	116.224	76.8453	288.61	1116.93	Numeric	Maternal nutrition	18th week of pregnancy	Derived from the analysis of the Food Frequency Questionnaire.
synthetic_folate_mcg	161.722	100.996	10.6409	141.658	904.55	Numeric	Maternal nutrition	18th week of pregnancy	Derived from the analysis of the Food Frequency Questionnaire.
methionine_g	1.88963	0.714101	0.498553	1.78082	6.82303	Numeric	Maternal nutrition	18th week of pregnancy	Derived from the analysis of the Food Frequency Questionnaire.
vit_b2_mg	2.53645	1.03723	0.71158	2.3988	8.34994	Numeric	Maternal nutrition	18th week of pregnancy	Derived from the analysis of the Food Frequency Questionnaire.
tot_folate_mcg	462.52	170.244	113.955	441.477	1531.9	Numeric	Maternal nutrition	18th week of pregnancy	Derived from the analysis of the Food Frequency Questionnaire.
vit_b12_mcg	6.88663	4.0544	1.44799	6.09015	44.3909	Numeric	Maternal nutrition	18th week of pregnancy	Derived from the analysis of the Food Frequency Questionnaire.
vit_b6_mg	2.19277	0.800304	0.629806	2.11965	7.09953	Numeric	Maternal nutrition	18th week of pregnancy	Derived from the analysis of the Food Frequency Questionnaire.
zinc_mg_food	13.1014	5.26086	3.71507	12.1145	46.3222	Numeric	Maternal nutrition	18th week of pregnancy	Derived from the analysis of the Food Frequency Questionnaire.
diet_pat_pb_score	-0.0324006	0.990278	-1.78669	-0.20243	9.19456	Numeric	Maternal nutrition	18th week of pregnancy	Derived from the analysis of the Food Frequency Questionnaire.
diet_pat_ws_score	-0.0605136	0.919507	-1.94377	-0.209469	4.2657	Numeric	Maternal nutrition	18th week of pregnancy	Derived from the analysis of the Food Frequency Questionnaire.
diet_pat_ba_score	-0.0253001	1.00588	-4.7187	-0.13644	4.57131	Numeric	Maternal nutrition	18th week of pregnancy	Derived from the analysis of the Food Frequency Questionnaire.
hei_tot_fruit	4.48904	0.984176	0.593857	5	5	Numeric	Maternal nutrition	18th week of pregnancy	Derived from the analysis of the Food Frequency Questionnaire. Healthy Eating Index subscale: total fruits.
hei_whole_fruit	4.58878	0.957683	0.402705	5	5	Numeric	Maternal nutrition	18th week of pregnancy	Derived from the analysis of the Food Frequency Questionnaire. Healthy Eating Index subscale: whole fruits.
hei_tot_veg	4.26355	0.947946	0.386518	4.84852	5	Numeric	Maternal nutrition	18th week of pregnancy	Derived from the analysis of the Food Frequency Questionnaire. Healthy Eating Index subscale: total vegetables.
hei_greens_beans	3.49546	1.56977	0.00112684	3.91366	5	Numeric	Maternal nutrition	18th week of pregnancy	Derived from the analysis of the Food Frequency Questionnaire. Healthy Eating Index subscale: green beans.
hei_whole_grains	5.93061	2.61422	0	5.87357	10	Numeric	Maternal nutrition	18th week of pregnancy	Derived from the analysis of the Food Frequency Questionnaire. Healthy Eating Index subscale: whole grains.
hei_dairy	8.43628	2.11508	0.743305	9.96048	10	Numeric	Maternal nutrition	18th week of pregnancy	Derived from the analysis of the Food Frequency Questionnaire. Healthy Eating Index subscale: dairy.
hei_tot_prot	4.58722	0.689937	1.77848	5	5	Numeric	Maternal nutrition	18th week of pregnancy	Derived from the analysis of the Food Frequency Questionnaire. Healthy Eating Index subscale: total protein.
hei_seaf_plant_prot	3.98706	1.37846	0.0671898	5	5	Numeric	Maternal nutrition	18th week of pregnancy	Derived from the analysis of the Food Frequency Questionnaire. Healthy Eating Index subscale: seafood and plant proteins .
hei_fatty_acids	3.83784	2.52463	0	3.56234	10	Numeric	Maternal nutrition	18th week of pregnancy	Derived from the analysis of the Food Frequency Questionnaire. Healthy Eating Index subscale: fatty acids.
hei_regined_grains	9.39796	1.29944	0	10	10	Numeric	Maternal nutrition	18th week of pregnancy	Derived from the analysis of the Food Frequency Questionnaire. Healthy Eating Index subscale: refined grains.
hei_sodium	3.96667	2.49371	0	4.07646	10	Numeric	Maternal nutrition	18th week of pregnancy	Derived from the analysis of the Food Frequency Questionnaire. Healthy Eating Index subscale: sodim.
hei_empty_cal	16.0659	3.02179	1.21671	16.4166	20	Numeric	Maternal nutrition	18th week of pregnancy	Derived from the analysis of the Food Frequency Questionnaire. Healthy Eating Index subscale: empty calories.
hei_score_2010	73.0463	8.47635	44.399	73.967	91.6517	Numeric	Maternal nutrition	18th week of pregnancy	Derived from the analysis of the Food Frequency Questionnaire. Healthy Eating Index total score.
zn_supplement	0.0171674	0.129988	0	0	1	Binary	Maternal nutrition	18th week of pregnancy	Self reported intake of Zn supplements during pregnancy. 0 =No, 1=Yes.
no2_ppb_ann_ave	13.9603	4.88238	3.7	14.15	31.9	Numeric	Built environment	18th week of pregnancy	Annual average concentration at postal code (ppb) for timepoint's year.
o3_ppb_ann_ave_highest_8h	30.4974	4.90345	19.57	31.77	43.84	Numeric	Built environment	18th week of pregnancy	Annual average (ppb) of highest rolling 8-hour average per day
pm2_5_mg_m3_ann_ave	7.22396	1.63682	3.9	7.3	15.2	Numeric	Built environment	18th week of pregnancy	Annual average PM2.5 concentration in micrograms per cubic meter.
so2_ppb_3yave	0.339363	0.206708	0.01	0.32	1.23	Numeric	Built environment	18th week of pregnancy	3-year annual average SO2 concentration, in parts per billion.
temp_ave_ann	6.8821	3.06328	2.725	4.78	11.12	Numeric	Built environment	18th week of pregnancy	Annual average temperature (celsius).
rain_number_of_days_ann	107.913	53.4781	50	77	205	Numeric	Built environment	18th week of pregnancy	Annual number of days with rain (precipitation on all days with minimum temperature > = 0).
snow_number_of_days_ann	37.2568	17.9977	4	45	72	Numeric	Built environment	18th week of pregnancy	Annual number of days with snow (precipitation on all days with minimum temperature < 0).
NDVI_mean_ann_mean_100	0.319628	0.0957634	0.04	0.32	0.59	Numeric	Built environment	18th week of pregnancy	Mean of annual mean NDVI within 100 m (range 1- to +1)
NDVI_max_ann_mean_1000	0.716259	0.0496368	0.56	0.715	1	Numeric	Built environment	18th week of pregnancy	Maximum of annual mean NDVI within 1000 m (range 1- to +1)
prenatal_smoke	0.16309	0.369712	0	0	1	Binary	Maternal health	18th week of pregnancy	Smoke exposure during pregnancy is defined as positive if having either maternal smoke or second hand smoke. If both maternal smoke and second hand smoke is missing, prenatal smoke exposure will be coded as missing. Otherwise, prenatal smoke exposure will be negative.
depression	0.0429185	0.202818	0	0	1	Binary	Maternal health	18th week of pregnancy	Self reported diagnosed epression in maternal health questionnaire. 0=No, 1=Yes. Prevalence can be obtained by multiplying the mean by 699 (sample size).
depression_medication	0.0343348	0.182218	0	0	1	Binary	Maternal health	18th week of pregnancy	Self reported depression medication intake during pregnancy in maternal health questionnaire. 0=No, 1=Yes. Prevalence can be obtained by multiplying the mean by 699 (sample size).
high_blood_press	0.0286123	0.166834	0	0	1	Binary	Maternal health	18th week of pregnancy	Self reported high blood pressure in maternal health questionnaire. 0=No, 1=Yes. Prevalence can be obtained by multiplying the mean by 699 (sample size).
urinary_infec	0.0872675	0.282429	0	0	1	Binary	Maternal health	18th week of pregnancy	Self reported urinary infection during pregnancy in maternal health questionnaire. 0=No, 1=Yes. Prevalence can be obtained by multiplying the mean by 699 (sample size).
severe_morning_sickness	0.0886981	0.284511	0	0	1	Binary	Maternal health	18th week of pregnancy	Self reported severe morning sickness during pregnancy after the first trimester in maternal health questionnaire. 0=No, 1=Yes. Prevalence can be obtained by multiplying the mean by 699 (sample size).
diarrhea	0.195994	0.397248	0	0	1	Binary	Maternal health	18th week of pregnancy	Self reported diarrhea during pregnancy in maternal health questionnaire. 0=No, 1=Yes. Prevalence can be obtained by multiplying the mean by 699 (sample size).
diabetes	0.037196	0.189377	0	0	1	Binary	Maternal health	18th week of pregnancy	Self reported diagnosed diabetes during pregnancy in maternal health questionnaire. 0=No, 1=Yes. Prevalence can be obtained by multiplying the mean by 699 (sample size).
fever	0.0643777	0.2456	0	0	1	Binary	Maternal health	18th week of pregnancy	Self reported fever during pregnancy in maternal health questionnaire. 0=No, 1=Yes. Prevalence can be obtained by multiplying the mean by 699 (sample size).
cold_flu	0.502146	0.500353	0	1	1	Binary	Maternal health	18th week of pregnancy	Self reported cold or flu during pregnancy in maternal health questionnaire. 0=No, 1=Yes. Prevalence can be obtained by multiplying the mean by 699 (sample size).
cold_sores	0.0915594	0.288609	0	0	1	Binary	Maternal health	18th week of pregnancy	Self reported cold sores during pregnancy in maternal health questionnaire. 0=No, 1=Yes. Prevalence can be obtained by multiplying the mean by 699 (sample size).
chest_infection_pneumonia	0.0114449	0.106443	0	0	1	Binary	Maternal health	18th week of pregnancy	Self reported chest infection during pregnancy in maternal health questionnaire. 0=No, 1=Yes. Prevalence can be obtained by multiplying the mean by 699 (sample size).
yeast_infection	0.118741	0.323715	0	0	1	Binary	Maternal health	18th week of pregnancy	Self reported yeast infection during pregnancy in maternal health questionnaire. 0=No, 1=Yes. Prevalence can be obtained by multiplying the mean by 699 (sample size).
allergy_f_egg_recent	0.0114449	0.106443	0	0	1	Binary	Maternal health	18th week of pregnancy	Self reported egg allergies during pregnancy in maternal health questionnaire. 0=No, 1=Yes. Prevalence can be obtained by multiplying the mean by 699 (sample size).
allergy_f_milk_recent	0.0329041	0.178513	0	0	1	Binary	Maternal health	18th week of pregnancy	Self reported milk allergies during pregnancy in maternal health questionnaire. 0=No, 1=Yes. Prevalence can be obtained by multiplying the mean by 699 (sample size).
allergy_f_nut_recent	0.018598	0.135197	0	0	1	Binary	Maternal health	18th week of pregnancy	Self reported nut allergies during pregnancy in maternal health questionnaire. 0=No, 1=Yes. Prevalence can be obtained by multiplying the mean by 699 (sample size).
allergy_f_peanut_recent	0.0143062	0.118835	0	0	1	Binary	Maternal health	18th week of pregnancy	Self reported peanut allergies during pregnancy in maternal health questionnaire. 0=No, 1=Yes. Prevalence can be obtained by multiplying the mean by 699 (sample size).
allergy_f_shellfish_recent	0.0314735	0.174719	0	0	1	Binary	Maternal health	18th week of pregnancy	Self reported shellfish allergies during pregnancy in maternal health questionnaire. 0=No, 1=Yes. Prevalence can be obtained by multiplying the mean by 699 (sample size).
allergy_food_recent	0.134478	0.341409	0	0	1	Binary	Maternal health	18th week of pregnancy	Self reported food allergies (any) during pregnancy in maternal health questionnaire. 0=No, 1=Yes. Prevalence can be obtained by multiplying the mean by 699 (sample size).
allergy_nf_cat_recent	0.234621	0.424065	0	0	1	Binary	Maternal health	18th week of pregnancy	Self reported cat allergies during pregnancy in maternal health questionnaire. 0=No, 1=Yes. Prevalence can be obtained by multiplying the mean by 699 (sample size).
allergy_nf_dog_recent	0.108727	0.311519	0	0	1	Binary	Maternal health	18th week of pregnancy	Self reported dog allergies during pregnancy in maternal health questionnaire. 0=No, 1=Yes. Prevalence can be obtained by multiplying the mean by 699 (sample size).
allergy_nf_dust_recent	0.0486409	0.21527	0	0	1	Binary	Maternal health	18th week of pregnancy	Self reported dust allergies during pregnancy in maternal health questionnaire. 0=No, 1=Yes. Prevalence can be obtained by multiplying the mean by 699 (sample size).
allergy_nf_horse_recent	0.0200286	0.140198	0	0	1	Binary	Maternal health	18th week of pregnancy	Self reported horse allergies during pregnancy in maternal health questionnaire. 0=No, 1=Yes. Prevalence can be obtained by multiplying the mean by 699 (sample size).
allergy_nf_mold_recent	0.0143062	0.118835	0	0	1	Binary	Maternal health	18th week of pregnancy	Self reported mold allergies during pregnancy in maternal health questionnaire. 0=No, 1=Yes. Prevalence can be obtained by multiplying the mean by 699 (sample size).
allergy_nf_plant_recent	0.246066	0.431026	0	0	1	Binary	Maternal health	18th week of pregnancy	Self reported pollens/grasses/weeds/trees allergiesin the last 12 months. 0=No, 1=Yes. Prevalence can be obtained by multiplying the mean by 699 (sample size).
allergy_nf_rabbit_recent	0.0171674	0.129988	0	0	1	Binary	Maternal health	18th week of pregnancy	Self reported rabbit allergies during pregnancy in maternal health questionnaire. 0=No, 1=Yes. Prevalence can be obtained by multiplying the mean by 699 (sample size).
allergy_nf_recent	0.361946	0.480907	0	0	1	Binary	Maternal health	18th week of pregnancy	Self reported non-food/non-gastrointestinal related allergies during pregnancy in maternal health questionnaire. 0=No, 1=Yes. Prevalence can be obtained by multiplying the mean by 699 (sample size).
asthma_ever	0.224607	0.417622	0	0	1	Binary	Maternal health	18th week of pregnancy	Self reported. Have you ever had asthma? 0=No, 1=Yes. Prevalence can be obtained by multiplying the mean by 699 (sample size).
gravida	2.22175	1.27497	1	2	8	Numeric	Maternal health	Birth	Total number of pregnancies, including present pregnancy (Gravida)
term_deliveries_mom	0.703863	0.84611	0	1	5	Numeric	Maternal health	Birth	Term Deliveries
preterm_deliveries_mom	0.0357654	0.207682	0	0	3	Numeric	Maternal health	Birth	Preterm deliveries
abortions	0.496423	0.841901	0	0	5	Numeric	Maternal health	Birth	Abortions (both surgical and miscarriage)
living_children	0.718169	0.839122	0	1	5	Numeric	Maternal health	Birth	Number of living children
birth_mother_bleeding	0.0658083	0.248124	0	0	1	Binary	Maternal health	Birth	At birth, what conditions did the mother have? Bleeding: 0=No, 1=Yes. Prevalence can be obtained by multiplying the mean by 699 (sample size).
birth_mother_nausea	0.250358	0.433529	0	0	1	Binary	Maternal health	Birth	At birth, what conditions did the mother have? Nausea: 0=No, 1=Yes. Prevalence can be obtained by multiplying the mean by 699 (sample size).
birth_mother_infections	0.0329041	0.178513	0	0	1	Binary	Maternal health	Birth	At birth, what conditions did the mother have? Infections: 0=No, 1=Yes. Prevalence can be obtained by multiplying the mean by 699 (sample size).
birth_mother_preclapsia	0.0329041	0.178513	0	0	1	Binary	Maternal health	Birth	At birth, what conditions did the mother have? Pregnancy induced hypertension (preeclampsia): 0=No, 1=Yes. Prevalence can be obtained by multiplying the mean by 699 (sample size).
birth_mother_gest_diabetes	0.0844063	0.278195	0	0	1	Binary	Maternal health	Birth	At birth, what conditions did the mother have? Gestational diabetes: 0=No, 1=Yes. Prevalence can be obtained by multiplying the mean by 699 (sample size).
birth_mother_hypertension	0.018598	0.135197	0	0	1	Binary	Maternal health	Birth	At birth, what conditions did the mother have? Hypertension: 0=No, 1=Yes. Prevalence can be obtained by multiplying the mean by 699 (sample size).
caesarean_fetal_distress	0.0329041	0.178513	0	0	1	Binary	Maternal health	Birth	If Caesarean section, were any of the following reasons noted? Fetal distress: 0=No, 1=Yes. Prevalence can be obtained by multiplying the mean by 699 (sample size).
caesarean_failure_progress	0.0643777	0.2456	0	0	1	Binary	Maternal health	Birth	If Caesarean section, were any of the following reasons noted? Failure to progress: 0=No, 1=Yes. Prevalence can be obtained by multiplying the mean by 699 (sample size).
caesarean_cephalopelvic_disproportion	0.0114449	0.106443	0	0	1	Binary	Maternal health	Birth	If Caesarean section, were any of the following reasons noted? CPD (cephalopelvic disproportion): 0=No, 1=Yes. Prevalence can be obtained by multiplying the mean by 699 (sample size).
birth_vaginal_assisted	0.108727	0.311519	0	0	1	Binary	Maternal health	Birth	Method of delivery: Vaginal/assisted (includes Vaginal Forceps assisted, Vaginal Vacuum Extracted, and Assested Breech (normal delivery often with forceps)). 0=No, 1=Yes. Prevalence can be obtained by multiplying the mean by 699 (sample size).
birth_caesarean	0.223176	0.416674	0	0	1	Binary	Maternal health	Birth	Method of delivery: caesarean (includes -Elective Caesarean section, Caesarean section (during labour), Emergency Caesarean section (During labour) and Emergency Caesarean section (Without labour)). 0=No, 1=Yes. Prevalence can be obtained by multiplying the mean by 699 (sample size).
birth_caesarean_emergency	0.074392	0.262596	0	0	1	Binary	Maternal health	Birth	Method of delivery: urgent caesarean (includes Emergency Caesarean section (During labour) and Emergency Caesarean section (Without labour)). 0=No, 1=Yes. Prevalence can be obtained by multiplying the mean by 699 (sample size).
maternal_age	33.2961	4.63723	20	33	45	Numeric	Maternal health	Birth	Maternal age.
